# Diverse but unique astrocytic phenotypes during embryonic stem cell differentiation, culturing and aging

**DOI:** 10.1101/2021.08.02.454573

**Authors:** Kiara Freitag, Pascale Eede, Andranik Ivanov, Shirin Schneeberger, Tatiana Borodina, Sascha Sauer, Dieter Beule, Frank L. Heppner

## Abstract

Astrocytes are resident glia cells of the central nervous system (CNS) that play complex and heterogeneous roles in brain development, homeostasis and disease. Since their vast involvement in health and disease is becoming increasingly recognized, suitable and reliable tools for studying these cells *in vivo* and *in vitro* are of utmost importance. One of the key challenges hereby is to adequately mimic their context-dependent *in vivo* phenotypes and functions *in vitro*. To better understand the spectrum of astrocytic variations in defined settings we performed a side-by-side-comparison of embryonic stem cell (ESC)-derived astrocytes as well as primary neonatal and adult astrocytes, revealing major differences on a functional and transcriptomic level, specifically on proliferation, migration, calcium signaling and cilium activity. Our results highlight the need to carefully consider the choice of astrocyte origin and phenotype with respect to age, isolation and culture protocols based on the respective biological question.
