## Supplementary material for "Diverse but unique astrocytic phenotypes during embryonic stem cell differentiation, culturing and aging": Source data_supplementary_tables: Table1_Astrocyte_genes.xlsx

### Sheet: Tabelle1
Nfia
Slc1a3
Gja1
Cd44
Aldoc
Hepacam
Slc39a12
Gjb6
Bmpr1b
Slc14Aa1
Pamr1
Rgs20
Fgfr3
Mgst1
Slc4a4
Aqp4
F3
Mlc1
Elovl2
Slc1a2
Clu
Acsbg1
Ttyh1
Atp1b2
Sox9
Pla2g7
H3f3a
Thrsp
Itih3
Lxn
Vcam1
Nnat
Tnfrsf19
Ngef
Snapc5
Chst2
Magoh
Romo1
Akr1b10
Eva1a
Il18
Pou3f3
Fam173a
Rnf5
